# An updated assembly strategy helps parsing the cryptic mitochondrial genome evolution in plants

**DOI:** 10.1101/2021.03.02.433321

**Authors:** Yanlei Feng, Xiaoguo Xiang, Zhixi Fu, Ronghui Pan, Xiaohua Jin

## Abstract

Although plant mitogenomes are small in size, their variations are no less than any other complex genomes. They are under rapid structure and size changes. These characters make the assembly a great challenge. This caused two intertwined problems, a slow growth of known mitogenomes and a poor knowledge of their evolution. In many species, mitogenome becomes the last genome that undeciphered. To have a better understanding of these two questions, we developed a strategy using short sequencing reads and combining current tools and manual steps to get high quality mitogenomes. This strategy allowed us to assembled 23 complete mitogenomes from 5 families in Fagales. Our large-scale comparative genomic analyses indicated the composition of mitogenomes is very mosaic that “horizontal transfers” can be from almost all taxa in seed plants. The largest mitogenome contains more homologous DNA with other Fagales, rather than unique sequences. Besides of real HGTs, sometimes mitovirus, nuclear insertions and other third-part DNA could also produce HGT-like sequences, accounting partially for the unusual evolutionary trajectories, including the cryptic size expansion in *Carpinus*. Mitochondrial plasmid was also found. Its lower GC content indicates that it may be only an interphase of a foreign DNA before accepting by the main chromosome. Our methods and results provide new insights into the assembly and mechanisms of mitogenome evolution.
