## Supplemental Table 1 for "An updated assembly strategy helps parsing the cryptic mitochondrial genome evolution in plants"

### Sheet: Sheet1
Species	SRA	Used clean bases (G)	Coverage	Library	Read length (bp)	Insert length (bp)	Sequencing strategy/machine	DOI of the SRA data	Project title of the SRA data
Betula platyphylla	SRR2052547	2.46	85	Paired	100	800	WGS/Illumina Genome Analyzer II	10.3390/f10100826	Genome Survey Sequencing of Betula platyphylla
Carpinus cordata	SRR8302726	1.98	50	Paired	125	500	WGS/Illumina HiSeq 2500	10.1038/s41467-018-07913-4	Genomic effects of population collapse in a critically endangered ironwood tree Ostrya rehderiana
Castanea mollissima	SRR8731963	1.92	100	Paired	125	350	WGS/Illumina HiSeq 2000	10.1093/gigascience/giz112	Hybrid de novo genome assembly of Chinese chestnut (Castanea mollissima)
Casuarina equisetifolia subsp. incana	SRR7212196	1.94	70	Paired	150	10000	WGS/Illumina HiSeq 2000	10.1111/tpj.14159	De novo genome assembly of the stress tolerant forest species Casuarina equisetifolia provides insight into secondary growth
Casuarina equisetifolia subsp. incana	SRR7212200	1.99	95	Paired	150	100	WGS/Illumina HiSeq 2000	10.1111/tpj.14159	De novo genome assembly of the stress tolerant forest species Casuarina equisetifolia provides insight into secondary growth
Casuarina glauca	SRR5311010	1.97	120	Paired	100	2000	WGS/Illumina HiSeq 4000	10.1126/science.aat1743	Phylogenomics reveals multiple losses of nitrogen-fixing root nodule symbiosis
Casuarina glauca	SRR5311008	1.98	142	Paired	100	500	WGS/Illumina HiSeq 4000	10.1126/science.aat1743	Phylogenomics reveals multiple losses of nitrogen-fixing root nodule symbiosis
Corylus avellana	ERR3262064	1.69	160	Paired	150	800	WGS/Illumina HiSeq 4000	10.1002/ppp3.10078	Genetic diversity and domestication of hazelnut (Corylus avellana L.) in Turkey
Cyclocarya paliurus	SRR9313650	1.99	56	Paired	150	300	WGS/Illumina HiSeq X Ten	10.1111/nph.14917	Demographically idiosyncratic responses to climate change and rapid Pleistocene diversification of the walnut genus Juglans (Juglandaceae) revealed by whole-genome sequences
Fagus sylvatica	ERR2275103	1.99	174	Paired	100	300	WGS/Illumina HiSeq 2500	10.1093/gigascience/giy063	A reference genome of the European Beech (Fagus sylvatica L.)
Juglans cathayensis	SRR5097507	4.57	44	Paired	150	350	WGS/Illumina HiSeq 4000	10.1111/nph.14917	Demographically idiosyncratic responses to climate change and rapid Pleistocene diversification of the walnut genus Juglans (Juglandaceae) revealed by whole-genome sequences
Juglans hindsii	SRR5097501	3.61	73	Paired	150	350	WGS/Illumina HiSeq 4000	10.1111/nph.14917	Demographically idiosyncratic responses to climate change and rapid Pleistocene diversification of the walnut genus Juglans (Juglandaceae) revealed by whole-genome sequences
Juglans microcarpa	SRR5097497	2.85	43	Paired	150	350	WGS/Illumina HiSeq 4000	10.1111/nph.14917	Demographically idiosyncratic responses to climate change and rapid Pleistocene diversification of the walnut genus Juglans (Juglandaceae) revealed by whole-genome sequences
Juglans nigra	SRR9313677	1.99	107	Paired	150	350	WGS/Illumina HiSeq X Ten	10.1111/nph.14917	Demographically idiosyncratic responses to climate change and rapid Pleistocene diversification of the walnut genus Juglans (Juglandaceae) revealed by whole-genome sequences
Juglans regia	SRR5097494	1.94	57	Paired	150	350	WGS/Illumina HiSeq 4000	10.1111/nph.14917	Demographically idiosyncratic responses to climate change and rapid Pleistocene diversification of the walnut genus Juglans (Juglandaceae) revealed by whole-genome sequences
Juglans sigillata	SRR5192959	2.87	35	Paired	150	350	WGS/Illumina HiSeq 4000	10.1111/nph.14917	Demographically idiosyncratic responses to climate change and rapid Pleistocene diversification of the walnut genus Juglans (Juglandaceae) revealed by whole-genome sequences
Lithocarpus fenestratus	SRR1405704	2.08	33	Paired	76	450	WGS/Illumina Genome Analyzer	-	-
Morella rubra	SRR7440068	1.26	58	Paired	250	450	WGS/Illumina HiSeq 4000	10.1111/pbi.12985	The red bayberry genome and genetic basis of sex determination
Ostrya chinensis	SRR8302701	1.99	51	Paired	125	500	WGS/Illumina HiSeq 2500	10.1038/s41467-018-07913-4	Genomic effects of population collapse in a critically endangered ironwood tree Ostrya rehderiana
Ostryopsis nobilis	SRR8302720	1.98	93	Paired	100	500	WGS/Illumina HiSeq 2500	10.1038/s41467-018-07913-4	Genomic effects of population collapse in a critically endangered ironwood tree Ostrya rehderiana
Platycarya strobilacea	SRR9313657	2	38	Paired	150	350	WGS/Illumina HiSeq X Ten	10.1111/nph.14917	Demographically idiosyncratic responses to climate change and rapid Pleistocene diversification of the walnut genus Juglans (Juglandaceae) revealed by whole-genome sequences
Pterocarya stenoptera	SRR9313651	1.97	81	Paired	150	350	WGS/Illumina HiSeq X Ten	10.1111/nph.14917	Demographically idiosyncratic responses to climate change and rapid Pleistocene diversification of the walnut genus Juglans (Juglandaceae) revealed by whole-genome sequences
Quercus robur	ERR2215931	2.47	91	Paired	100	500	WGS/Illumina HiSeq 2000	10.1111/nph.16039	Secondary contacts between European white oaks reveal genes underlying reproductive isolation
Quercus suber	SRR5820936	3.13	97	Paired	150	300	WGS/Illumina HiSeq X Ten	10.1038/sdata.2018.69	The draft genome sequence of cork oak
Alnus glutinosa	ERR2103731	3.34	107	Paired	ca. 150	500	WGS/NextSeq 500	10.1038/ng.3862	Genome sequencing and population genomic analyses provide insights into the adaptive landscape of silver birch
