## Supplemental Table 2 for "An updated assembly strategy helps parsing the cryptic mitochondrial genome evolution in plants"

### Sheet: Sheet1
Species	Chr	Reason why not circle	Potential issue
Alnus glutinosa	16L	Too repetitive	May be incomplete but not differs much; May underestimate repeat and MTPT lengths
Betula platyphylla	2L	Read coverage is unbalanced, may be a sequencing problem	May be incomplete but not differs much; May underestimate repeat and MTPT lengths
Corylus avellana	2L	End by repeats with odd read coverage; End by long MTPTs but don't know how to connect	May underestimate repeat and MTPT lengths
Juglans microcarpa	1L	End by repeats with odd read coverage	May underestimate repeat lengths
Juglans regia	3L	End by repeats with odd read coverage; End by MTPTs but don't know how to connect	May underestimate repeat and MTPT lengths
Juglans sigillata	1L	End by repeats with odd read coverage; End by MTPTs but don't know how to connect	May underestimate repeat and MTPT lengths
Lithocarpus fenestratus	6L	Read coverage is unbalanced, may be a sequencing problem; Reads are short	May underestimate repeat and MTPT lengths
Ostrya chinensis	1L	End by repeats with odd read coverage	May underestimate repeat lengths
Pterocarya stenoptera	1L	End by repeats with odd read coverage	May underestimate repeat lengths
Quercus suber	1L	End by repeats with odd read coverage	May underestimate repeat lengths
