## Supplemental Table 3 for "An updated assembly strategy helps parsing the cryptic mitochondrial genome evolution in plants"

### Sheet: repeat_stat
Species	Repeat number				MTPT number
	100-200	200-400	400-600	>600
Alnus	106	2	0	2	23
Bet. pendula	25	5	1	0	21
Bet. platyphylla	23	5	1	0	20
Carpinus	17	8	0	1	21
Castanea	6	3	0	4	9
Cas. equisetifolia	5	3	0	1	15
Cas. glauca	8	2	0	0	13
Corylus	40	5	1	2	18
Cyclocarya	14	2	0	0	7
Fagus	10	0	1	1	7
Jug. cathayensis	12	5	1	4	13
Jug. hindsii	14	2	0	0	12
Jug. microcarpa	12	2	0	3	14
Jug. nigra	12	2	0	0	13
Jug. regia	15	4	1	4	13
Jug. sigillata	13	2	0	3	10
Lithocarpus	9	6	0	2	13
Morella	18	6	3	0	11
Ostrya	13	4	1	0	15
Ostryopsis	44	3	0	1	17
Platycarya	13	3	1	0	14
Pterocarya_stenoptera	20	3	1	2	9
Que. robur	7	1	0	3	12
Que. suber	7	6	0	7	10
Que. variabilis	5	1	0	2	7
