## Supplemental Table 5 for "An updated assembly strategy helps parsing the cryptic mitochondrial genome evolution in plants"

### Sheet: Sheet1
Genus	Genus-specific DNA	Total best-hit length	Best-hit by location			Best-hit by order
			mt	pt	other	Alismatales	Amborellales	Apiales	Aquifoliales	Arecales	Asparagales	Asterales	Austrobaileyales	Brassicales	Caryophyllales	Celastrales	Cucurbitales	Dioscoreales	Ericales	Fabales	Fagales	Gentianales	Geraniales	Gnetales	Lamiales	Laurales	Magnoliales	Malpighiales	Malvales	Myrtales	Nymphaeales	Pinales	Piperales	Poales	Proteales	Ranunculales	Rosales	Santalales	Sapindales	Saxifragales	Solanales	Vitales	Zingiberales
Alnus	62324	30734	25050	130	5554	159	4735	0	1973	666	338	0	598	111	0	1850	0	0	3071	636	1729	0	0	0	759	0	3369	697	365	0	0	327	0	127	649	1390	2370	344	1195	2556	240	480	0
Betula	76308	40058	36031	140	3887	222	2391	0	247	2386	581	526	4111	0	366	532	0	324	3183	384	613	152	893	0	4363	0	883	3823	0	0	0	3183	0	967	1048	2110	651	0	3889	738	340	1152	0
Carpinus	32302	22517	20886	0	1631	0	0	0	0	0	0	0	0	0	0	0	0	0	1513	665	165	891	0	0	7358	0	2093	319	0	653	0	3512	0	0	0	626	1891	0	2241	0	225	141	224
Castanea	9266	3664	3664	0	0	0	560	0	0	0	0	0	873	0	0	0	0	0	1756	0	0	0	0	0	260	0	0	0	0	0	0	0	0	0	0	0	0	215	0	0	0	0	0
Casuarina	166220	103328	96928	340	6060	605	45396	306	1524	1880	886	1082	4624	1642	1344	378	667	0	1089	4077	739	1064	317	322	5784	178	2679	4883	2908	1002	0	128	0	1343	3788	512	1147	427	3801	440	1703	3062	1601
Corylus	26888	17551	15445	0	2106	0	1446	0	0	0	0	551	641	1713	0	339	0	0	870	0	1680	0	0	0	2862	0	1345	850	0	0	0	1823	0	135	0	0	676	1740	270	228	382	0	0
Cyclocarya	18430	11744	10791	823	130	0	147	0	615	0	0	0	0	0	108	446	0	0	694	0	0	0	0	0	0	0	2630	4336	0	0	130	0	823	0	0	234	418	1018	0	0	145	0	0
Fagus	104504	56345	49387	883	6075	162	890	122	2227	834	2090	0	2519	3298	3393	3188	0	0	7356	1463	914	646	272	0	1308	0	3765	1559	1129	733	210	2820	0	1201	329	2335	2799	720	4259	2049	1003	476	276
Juglans	104648	70146	65217	1730	3199	906	2424	136	1736	574	815	1581	1373	1624	659	537	0	0	3847	801	414	0	0	0	16438	0	10075	10094	752	0	0	246	0	788	0	1061	4372	2317	2749	1878	401	1206	342
Lithocarpus	24832	16296	15495	0	801	166	0	0	300	206	0	0	0	0	0	2276	0	0	5256	717	0	0	0	0	1400	0	182	566	369	0	0	979	0	125	0	0	1300	633	680	595	0	546	0
Morella	98645	63597	58034	119	5444	1163	163	0	1124	1628	3880	0	1277	1313	155	1055	1011	0	10886	736	1712	3488	566	0	13917	0	339	2197	0	0	0	1112	0	405	0	1726	6676	279	2403	3818	568	0	0
Ostrya	11362	7243	4051	2496	696	0	0	0	0	639	189	0	0	526	0	311	0	0	149	0	0	0	0	0	720	0	595	0	0	0	0	0	0	385	0	0	2880	0	538	311	0	0	0
Ostryopsis	8942	5055	4359	0	696	0	0	0	0	0	0	0	107	311	0	0	0	0	750	372	527	0	0	0	1757	0	0	0	0	0	0	0	0	0	0	0	539	330	193	169	0	0	0
Platycarya	26833	20072	19826	0	246	0	438	930	396	0	409	418	332	494	207	0	0	0	2742	945	0	0	0	0	6563	0	0	167	264	885	0	0	0	0	0	1021	1196	271	1983	411	0	0	0
Pterocarya	6333	4673	4415	258	0	0	0	0	0	113	0	0	0	0	0	0	0	0	1087	0	0	0	0	0	528	0	1034	0	251	0	0	0	0	0	0	0	410	0	1250	0	0	0	0
Quercus	29176	20317	18771	234	1312	0	228	0	0	0	142	857	0	1475	0	1006	0	0	937	1517	616	380	688	0	2631	0	1192	2439	0	0	0	1033	0	342	237	120	1149	601	267	1123	0	1337	0
Que. robur	5239	1437	1437	0	0	0	0	0	0	0	0	0	0	0	0	0	0	0	0	0	0	0	0	0	0	0	302	0	0	0	0	0	0	0	0	1135	0	0	0	0	0	0	0
